# Human organoid systems reveal *in vitro* correlates of fitness for SARS-CoV-2 B.1.1.7

**DOI:** 10.1101/2021.05.03.441080

**Authors:** Mart M. Lamers, Tim I. Breugem, Anna Z. Mykytyn, Yiquan Wang, Nathalie Groen, Kèvin Knoops, Debby Schipper, Jelte van der Vaart, Charlotte D. Koopman, Jingshu Zhang, Douglas C. Wu, Petra B. van den Doel, Theo Bestebroer, Corine H. GeurtsvanKessel, Peter J. Peters, Mauro J. Muraro, Hans Clevers, Nicholas C. Wu, Bart L. Haagmans

## Abstract

A new phase of the COVID-19 pandemic has started as several SARS-CoV-2 variants are rapidly emerging globally, raising concerns for increased transmissibility. As animal models and traditional *in vitro* systems may fail to model key aspects of the SARS-CoV-2 replication cycle, representative *in vitro* systems to assess variants phenotypically are urgently needed. We found that the British variant (clade B.1.1.7), compared to an ancestral SARS-CoV-2 clade B virus, produced higher levels of infectious virus late in infection and had a higher replicative fitness in human airway, alveolar and intestinal organoid models. Our findings unveil human organoids as powerful tools to phenotype viral variants and suggest extended shedding as a correlate of fitness for SARS-CoV-2.

**One-Sentence Summary:** British SARS-CoV-2 variant (clade B.1.1.7) infects organoids for extended time and has a higher fitness *in vitro*.
