## Supplementary material for "Human organoid systems reveal *in vitro* correlates of fitness for SARS-CoV-2 B.1.1.7": Table S1

### Sheet: Table S1
Reference Position (Bavpat-1)	Type	Length	Reference	Allele	Change	ORF	Clade-defining mutation
881	SNV	1	C	T	NS	ORF1A/NSP2
1611	SNV	1	A	T	N460Y	ORF1A/NSP2
3235	SNV	1	C	T	T1001I	ORF1A/NSP3	Yes
5356	SNV	1	C	A	A1708D	ORF1A/NSP3	Yes
5954	SNV	1	C	T	NS	ORF1A/NSP3
6698	SNV	1	C	T	NS	ORF1A/NSP3
6922	SNV	1	T	C	I2230T	ORF1A/NSP3	Yes
11256	Deletion	9	TCTGGTTTT	-	3675-3677 delSGF	ORF1A/NSP6	Yes
12280	SNV	1	C	T	A4016V	ORF1A/NSP8
14093	SNV	1	A	G	S220G	ORF1B/NSP12
14376	SNV	1	C	T	P314L	ORF1B/NSP12
14644	SNV	1	C	T	NS	ORF1B/NSP12
15247	SNV	1	C	T	NS	ORF1B/NSP13
16144	SNV	1	T	C	NS	ORF1B/NSP13
21733	Deletion	6	TACATG	-	69-70 delIH	Spike	Yes
21959	Deletion	3	TTA	-	144 delY	Spike	Yes
23031	SNV	1	A	T	N501Y	Spike	Yes
23239	SNV	1	C	A	A570D	Spike	Yes
23572	SNV	1	C	A	P681H	Spike	Yes
23677	SNV	1	C	T	T716I	Spike	Yes
24474	SNV	1	T	G	S982A	Spike	Yes
24882	SNV	1	G	C	D1118H	Spike	Yes
27940	SNV	1	C	T	Q27STOP	ORF8	Yes
28016	SNV	1	G	T	-	ORF8
28063	SNV	1	A	T	R52I	ORF8	Yes
28079	SNV	1	A	G	Y73C	ORF8	Yes
28219	Insertion	1	-	C	-	ORF8
28220	Insertion	1	-	G	-	ORF8
28221	MNV	2	CA	TC	-	ORF8
28239	Deletion	1	A	-	-	Intergenic region ORF8 and NP
28248	MNV	3	GAT	CTA	D3L	NP	Yes
28849	MNV	3	GGG	AAC	R203K; G204R	NP	Yes
28945	SNV	1	C	T	S235F	NP
