## Supplementary material for "Human organoid systems reveal *in vitro* correlates of fitness for SARS-CoV-2 B.1.1.7": Table S2

### Sheet: Sheet 1
	pvalue	padj	log2FC
SFTPA1	0	0	9.40019
SFTPA2	0	0	8.38896
SFTPB	0	0	7.94078
SPINK5	0	0	6.62329
SFTPC	0	0	9.33328
TPPP3	0	0	-5.79245
C20orf85	0	0	-8.41682
NPC2	0	0	4.31651
IGFBP7	0	0	-7.44183
TSPAN1	0	0	-5.97115
SCGB1A1	0	0	-7.68486
CCDC17	0	0	-7.28106
CTSH	0	0	4.12292
MARCKS	0	0	-4.38517
RNASE1	0	0	5.12004
DNAJA4	0	0	-5.42113
DNALI1	0	0	-4.23628
ADGRF5	0	0	5.35653
PROM1	1.17141e-306	9.96128e-304	-5.11798
LPCAT1	1.16498e-285	9.41128e-283	7.04476
CAPS	3.72273e-272	2.8642e-269	-6.88192
MORN2	9.24029e-267	6.78616e-264	-4.99634
ALDH1A1	2.37352e-261	1.66735e-258	-4.14333
C1orf194	2.64275e-258	1.77912e-255	-7.49842
DNAI1	2.16539e-242	1.39945e-239	-7.79173
SPACA9	1.68418e-241	1.04659e-238	-5.28879
CADM1	4.55613e-237	2.72642e-234	5.43275
C12orf75	3.95722e-235	2.28346e-232	-5.57713
SOX2	5.8819e-227	3.27703e-224	-3.05224
SLPI	7.8691e-223	4.23803e-220	-3.87806
C9orf116	6.85144e-221	3.57092e-218	-5.54734
SPA17	1.30041e-219	6.56587e-217	-5.24596
SCGB3A2	5.10536e-216	2.49961e-213	4.75254
HPGD	1.36838e-215	6.50262e-213	5.42164
KRT5	3.00883e-213	1.38896e-210	-6.98198
CRIP1	2.14888e-208	9.64431e-206	-7.12668
SERPINB3	2.84949e-204	1.2443e-201	-8.29556
CD63	2.08281e-202	8.85576e-200	2.3333
CETN2	2.61659e-201	1.08401e-198	-3.76811
SFTA2	7.41448e-200	2.99489e-197	8.12671
LRTOMT	2.48339e-197	9.78638e-195	-4.44688
LGMN	4.75604e-196	1.8296e-193	4.24584
MLPH	8.08531e-196	3.03801e-193	3.27505
BMP4	1.01547e-193	3.72886e-191	4.58375
RSPH1	7.6221e-193	2.69242e-190	-7.39809
DHRS9	7.66548e-193	2.69242e-190	-7.7338
ATP11A	1.60559e-191	5.51948e-189	4.1686
PIFO	8.72527e-191	2.93696e-188	-4.77014
BBOF1	1.10264e-190	3.63577e-188	-6.01543
CAPSL	9.13492e-190	2.95186e-187	-8.00586
