## Supplementary material for "Human organoid systems reveal *in vitro* correlates of fitness for SARS-CoV-2 B.1.1.7": Table S3

### Sheet: Sheet 1
	pvalue	padj	log2FC
IFI27	1.83368e-57	2.2325e-53	6.40244
MT-ATP6	3.99187e-37	2.43005e-33	-0.850832
IFI6	2.62558e-36	1.06555e-32	4.8532
XAF1	4.45838e-36	1.35702e-32	3.81203
IFITM1	4.49285e-24	1.09401e-20	3.81818
OAS2	1.70155e-23	3.45273e-20	6.14775
RARRES3	4.46164e-23	7.76007e-20	1.40157
EEF1A1	7.93327e-22	1.20734e-18	-0.725406
MDK	5.4455e-21	7.36655e-18	1.11943
BST2	8.06576e-20	9.82007e-17	7.65673
IFI44L	1.29974e-19	1.43858e-16	5.49925
MT-CYB	3.76325e-19	3.81813e-16	-0.778935
IFI44	1.96126e-18	1.8368e-15	4.43316
MX1	3.70613e-17	3.22301e-14	5.08906
MT2A	1.733e-16	1.40662e-13	1.3461
RPS6	3.64027e-16	2.77002e-13	-0.501749
IRF9	4.97344e-16	3.56186e-13	1.49398
TPT1	5.41285e-16	3.66119e-13	-0.544242
MT-CO3	6.90864e-16	4.42699e-13	-0.884862
RPL7A	2.65745e-15	1.61772e-12	-0.513429
RTP4	1.11921e-14	6.48877e-12	3.76212
RPS3A	2.15703e-14	1.12843e-11	-0.575465
EPSTI1	2.18913e-14	1.12843e-11	5.46873
RPL5	2.22442e-14	1.12843e-11	-0.592967
HIST1H1C	3.77254e-14	1.83723e-11	1.01052
MX2	8.12135e-14	3.80298e-11	5.27089
USP18	3.12967e-13	1.41125e-10	3.10598
RPS15A	3.44035e-13	1.45446e-10	-0.541519
IFIT1	3.46442e-13	1.45446e-10	5.4028
RPS16	3.70813e-13	1.50488e-10	-0.472757
ISG15	7.71619e-13	2.93594e-10	5.02046
C1R	7.71664e-13	2.93594e-10	1.62407
IRF7	7.96588e-13	2.93893e-10	2.75496
RACK1	1.45982e-12	5.22745e-10	-0.504355
DDX60	1.8027e-12	6.27083e-10	3.5241
HLA-B	3.07848e-12	1.04112e-09	1.18085
PLSCR1	3.40566e-12	1.12065e-09	1.85366
RPS4X	4.19748e-12	1.34485e-09	-0.480247
RPL15	8.30011e-12	2.59113e-09	-0.450331
MT-RNR1	9.52746e-12	2.89992e-09	-0.735897
EIF4B	1.54467e-11	4.40931e-09	-0.48561
EEF1B2	1.551e-11	4.40931e-09	-0.48749
HERC6	1.55729e-11	4.40931e-09	2.96593
RPL31	1.93296e-11	5.34859e-09	-0.482894
SAMD9L	2.14706e-11	5.80899e-09	3.915
CFB	4.97748e-11	1.31741e-08	1.79284
SFTPC	7.04436e-11	1.82479e-08	-0.814737
TRIM14	7.21005e-11	1.8288e-08	2.29557
SP110	1.07301e-10	2.6661e-08	2.3235
EIF3L	1.24164e-10	3.0234e-08	-0.699042
