## Supplementary material for "Human organoid systems reveal *in vitro* correlates of fitness for SARS-CoV-2 B.1.1.7": Table S5

### Sheet: Sheet 1
	pvalue	padj	log2FC
MT-ATP6	5.59917e-15	1.91268e-11	0.511479
EEF1A1	1.93976e-09	3.31311e-06	0.441875
RPS3A	1.53957e-08	1.75305e-05	0.417768
RPL7A	3.76862e-08	3.21841e-05	0.348943
MT-CYB	5.14948e-08	3.51813e-05	0.453025
RPL9	8.11861e-07	0.00046222	0.323305
RPS16	1.2359e-06	0.000577156	0.303698
RPS6	1.35165e-06	0.000577156	0.281558
RPL13A	2.0697e-06	0.000785565	0.418644
HPGD	2.99879e-06	0.00102439	0.581034
TOMM20	3.51014e-06	0.00109006	0.39666
RPL4	4.41182e-06	0.0012559	0.302865
RPS15A	6.07143e-06	0.00159538	0.314221
MT-CO3	7.26384e-06	0.00177238	0.454189
XAF1	1.30744e-05	0.00297749	-1.11663
PCBP1	1.94301e-05	0.00414832	0.249297
EEF1B2	3.34654e-05	0.00672459	0.280967
TOP1	3.67991e-05	0.00698364	-0.520604
MDK	4.17938e-05	0.00751409	-0.433255
SFTPA1	5.32346e-05	0.00909247	0.385688
HIST1H1C	6.09004e-05	0.00962336	-0.476112
RTP4	6.19771e-05	0.00962336	-1.53719
TPP1	7.06504e-05	0.0104931	0.348107
CD63	0.000140649	0.0195593	0.248984
IFI27	0.000143145	0.0195593	-1.23024
RARRES3	0.000153836	0.0202117	-0.455262
KRT6A	0.000188626	0.0238647	1.41372
RPL29	0.000204282	0.0248836	0.218328
CCNY	0.000211249	0.0248836	0.406803
SLC33A1	0.00024693	0.0272483	0.531774
PRKACB	0.000250177	0.0272483	0.50675
CPNE2	0.000255253	0.0272483	-0.525964
MPV17	0.000289633	0.0294152	0.399479
SSR2	0.000296982	0.0294152	0.248515
TMEM67	0.000301385	0.0294152	-0.799739
MAN2A1	0.000339006	0.0312944	0.409908
SLFN5	0.000351543	0.0312944	-0.573474
TPT1	0.000372955	0.0312944	0.209743
SRSF11	0.000375109	0.0312944	-0.277294
KRT15	0.000385407	0.0312944	0.305509
SFTPA2	0.000391019	0.0312944	0.285455
C21orf58	0.000391026	0.0312944	-0.688625
FAM65B	0.000393928	0.0312944	-0.683815
RPS4X	0.000417282	0.0323963	0.216954
CFB	0.000435168	0.0325243	-0.792617
EEF2	0.000437974	0.0325243	0.344681
RPL31	0.000470387	0.0341882	0.224007
RACK1	0.000485041	0.0341929	0.221291
FCGRT	0.000493651	0.0341929	0.339868
PABPC1	0.000508607	0.0341929	0.247355
